# Synteny – a high throughput web tool to streamline causal gene prioritisation and provide insight into protein function

**DOI:** 10.1101/2025.03.16.643559

**Authors:** Harry B. Cutler, Jacqueline Stöckli, Søren Madsen, Stewart W.C. Masson, Oliver K. Fuller, Tom Buckingham Shum, David E. James

## Abstract

Accounting for human genetic evidence can improve the outcomes and impact of basic research studies. However, current approaches are incompatible with the high volume of disease-associated genes that require mechanistic interrogation. *Synteny* responds to an urgent need in systems biology, scaling human genetic analysis to match the throughput of modern omics technologies. This approach prioritises candidates with the strongest human disease relevance and unearths functionally important proteins (https://bigproteomics.shinyapps.io/Synteny/).
