## Supplemental File 1 for "Synteny – a high throughput web tool to streamline causal gene prioritisation and provide insight into protein function": example_genes.csv

ALOX12
ATG16L1
BRD7
BRD9
C3
CD81
CERS6
MLXIPL
CPT1A
EIF2AK3
ELOVL6
FOXK1
FOXK2
FOXO1
GDF3
GPNMB
GSK3A
GSK3B
HAS2
HAS3
HRAS
LIPE
ITPR1
KRAS
LEPR
MFF
NRAS
OR4M1
PAX6
FFAR4
PGRMC2
PIK3CA
PIK3CB
PIK3CD
PIK3CG
PPARGC1A
PRKCE
PTEN
RIPK1
OXCT1
SIN3A
SLC25A20
SLC25A5
STUB1
WWTR1
TBK1
TGFB2
TREM2
TXNIP
VDAC1
VDR
ZMPSTE24
